# Pre-epidemic evolution of the USA300 clade and a molecular key for classification

**DOI:** 10.1101/2022.12.05.519169

**Authors:** Colleen Bianco, Ahmed M. Moustafa, Kelsey O’Brien, Michael Martin, Timothy D. Read, Barry Kreiswirth, Paul J. Planet

## Abstract

USA300 has remained the dominant community and healthcare associated methicillin-resistant *Staphylococcus aureus* (MRSA) clone in the United States and in northern South America for at least the past 20 years. In this time, it has experienced epidemic spread in both of these locations. However, its pre-epidemic evolutionary history and origins are incompletely understood. Large sequencing databases, such as NCBI, PATRIC, and Staphopia, contain clues to the early evolution of USA300 in the form of sequenced genomes of USA300 isolates that are representative of lineages that diverged prior to the establishment of the South American (SAE) and North American (NAE) epidemics. In addition, historical isolates collected prior to the emergence of epidemics can help reconstruct early events in the history of this lineage. Here, we take advantage of the accrued, publicly available data, as well as two newly sequenced pre-epidemic historical isolates from 1996, and a very early diverging ACME-negative NAE genome to understand the pre-epidemic evolution of USA300. We use database mining techniques to emphasize genomes similar to pre-epidemic isolates, with the goal of reconstructing the early molecular evolution of the USA300 lineage. Phylogenetic analysis with these genomes confirms that the North American Epidemic and South American Epidemic USA300 lineages diverged from a most recent common ancestor around 1970 with high confidence, and it also pinpoints the independent acquisition events of the of the ACME and COMER loci with greater precision than in previous studies. We solidify evidence for a North American origin of the USA300 lineage and identify multiple introductions of USA300 into South America from North America. Notably, we describe a third major USA300 clade (the pre-epidemic branching clade; PEB1) consisting of both MSSA and MRSA isolates circulating around the world that diverged from the USA300 lineage prior to the establishment of the South American and North American epidemics. We present a detailed analysis of specific sequence characteristics of each of the major clades, and present diagnostic positions that can be used to classify new genomes.
