## Supplemental File 4 for "Pre-epidemic evolution of the USA300 clade and a molecular key for classification"

### Sheet: PE1_SNPs
PE1
aln	chromosome	gene	Nucleotide change	Protein Change	Description
644	148897	galE	C720T	His240Val	UDP-glucose 4-epimerase
871	191588	USA300HOU_0180_inter_adh2	T to C	---	intergenic
2040	437253	pbuX	C309A	Ile103Tyr	NCS2 family nucleobase:cation symporter-2
2083	445172	USA300HOU_0421	C689T	Ala230Tyr	hypothetical protein
2085	445217	USA300HOU_0421	C644A	Ser215Leu	hypothetical protein
2121	452762	set21	A616T	Lys206Ile	staphylococcal exotoxin
3111	638407	thiD	C248T	Thr83Thr	phosphomethylpyrimidine kinase
3490	697737	mnhD1	G1705A	Glu569Phe	CPA3 family monovalent cation (K+ or Na+):proton (H+) antiporter-3, MnhD subunit
3670	737821	vraE_inter_USA300HOU_0684	C to T	---	intergenic
4084	826842	USA300HOU_0775	C234T	Ala78Ser	hypothetical membrane protein
4914	982232	USA300HOU_0937	C102T	Ser34Arg	hypothetical protein
4945	986803	fabH2	T61A	Ser207Ser	3-oxoacyl-[acyl-carrier-protein] synthase
5007	997946	oppB3	C211T	His71Ile	oligopeptide ABC superfamily ATP binding cassette transporter, membrane protein
5452	1089485	USA300HOU_1022	C934A	Leu312Tyr	hypothetical membrane protein
5697	1141794	isdE	G340T	Gly114Thr	possible iron (Fe+3) ABC superfamily ATP binding cassette transporter, binding protein
6156	1235660	cfxE	C467T	Ala156Val	ribulose-phosphate 3-epimerase
6380	1284408	dnaE1	G961A	Ala323Thr	DNA-directed DNA polymerase III alpha subunit
6533	1319259	miaB	G1393T	Ala465Ser	2-methylthioadenine synthetase
6864	1377590	sbcC	A2717G	Lys906Arg	exodeoxyribonuclease SbcC
7046	1414153	femB_inter_USA300HOU_1311	C to T	---	intergenic
8366	1650510	gcvPB	T336G	Gly112Trp	glycine dehydrogenase (decarboxylating) subunit 2
8559	1693959	hemN	T836A	Val279Arg	coproporphyrinogen oxidase
8717	1729030	USA300HOU_1620_inter_trmU	T to G	---	tetratricopeptide (TPR) domain protein/ tRNA (5-methylaminomethyl-2-thiouridylate
9048	1809323	accD	T848G	Val283Gly	acetyl-CoA carboxylase beta subunit
9309	1862944	USA300HOU_1731	G1230C	Leu410Phe	DNA translocase
9491	1896103	USA300HOU_1734_inter_pepA1	T to C	---	thioredoxin// M42 family glutamyl aminopeptidase
10080	2015160	USA300HOU_1865	C38T	Pro13Leu	teichoic acid ABC superfamily ATP binding cassette transporter, membrane protein
10783	2143039	USA300HOU_2026	T418A	Leu140Ile	hypothetical membrane protein
11041	2203597	USA300HOU_2076_inter_murF	C to A	---	ATP-dependent RNA helicase / UDP-N-acetylmuramoyl-tripeptide--D-alanyl-D-alanine ligase
12011	2414447	USA300HOU_2279	G293A	Ala98Val	transcriptional regulator
12040	2418359	USA300HOU_2283	T804C	Asp268Asp	D-octopine dehydrogenase
13015	2619836	USA300HOU_2482	A1492T	Thr498Ser	bifunctional phosphoglucomutase/phosphomannomutase
13633	2736965	panE2_inter_USA300HOU_2595	G to A	---	2-dehydropantoate 2-reductase_inter_APC family amino acid-polyamine-organocation transporter
13796	2773434	USA300HOU_2629_inter USA300HOU_2628	C to A	---	intergenic
14141	2836831	hisB	C158G	Ala53Gly	midazoleglycerol-phosphate dehydratase

### Sheet: NAE_SNPs
NAE
aln	chromosome	gene	Nucleotide change	Protein Change	Description
8306	1638449	recN	G105A	Lys35Lys	DNA repair protein RecN
9455	1888283	leuS	G to A	---	leucine--tRNA ligase promoter

### Sheet: SAE_SNPs
SAE
aln	chromosome	gene	Nucleotide change	Protein Change	Description
923	202764	USA300HOU_0191	G852A	Thr284Thr	protein=MFS family major facilitator transporter, multidrug cation symporter or antiporter
1190	265666	glpQ1_inter_USA300HOU_0237	A to G	---	intergenic
1967	424978	USA300HOU_0397	G245A	Arg82His	hypothetical membrane protein
3259	670365	argS	C652T	Pro218Ser	arginine--tRNA ligase
4128	835434	prfB_inter_USA300HOU_0783	T to C	---	intergenic
4212	850349	USA300HOU_0795	G567A	Thr189Thr	hypothetical protein
4385	876702	vwb	T585A	Ser195Ile	von Willebrand factor-binding protein
4919	982790	USA300HOU_0938	T660A	Ile220Ile	hypothetical protein
4965	990291	oppD1	G183A	Gly61Gly	oligopeptide ABC superfamily ATP binding cassette transporter, ABC protein
7470	1488257	ebh	T13767G	Pro4589Pro	extracellular matrix binding protein
8189	1611873	rluB	G576A	Arg192Arg	pseudouridylate synthase
8405	1657533	ComGA	T145C	Ile49Val	competence protein ComGA
8694	1723795	alaS	G1482T	Thr494Ile	alanine--tRNA ligase
9200	1843158	tyrS	A159G	Pro53Pro	tyrosine--tRNA ligase
9384	1877551	USA300HOU_1746	A279C	Leu93Phe	possible flavoprotein
9922	1978879	USA300HOU_1837_inter_USA300HOU_1838	A to T	---	intergenic
10925	2171680	leuA2	G1261A	Asp421Asn	2-isopropylmalate synthase
11036	2202788	USA300HOU_2076	C372G	Val124Val	ATP-dependent RNA helicase
11117	2224500	atpA	A675G	Ala225Ala	protein=F-ATPase superfamily proton( H+)- or sodium (Na+)-translocating F-type ATPase epsilon alpha subunit
11154	2233258	USA300HOU_2105	C807G	Gly269Gly	HemK family methyltransferase
11487	2310703	USA300HOU_2169	C161T	Ala54Val	possible iron (Fe3+) ABC superfamily ATP binding cassette transporter, binding protein
11664	2341385	USA300HOU_2198	G195A	Trp65stop	M23B subfamily peptidase
11762	2362258	USA300HOU_2202_inter_USA300HOU_2203	G to T	---	intergenic
11854	2383283	USA300HOU_2243	G399A	Met133Ile	RND superfamily resistance-nodulation-cell division acriflavin:proton (H+) antiporter
11918	2392932	moeA	G565A	Ala189Thr	molybdopterin biosynthesis protein MoeA
11978	2405549	USA300HOU_2268_inter_ureA	C to A	---	intergenic
12226	2459187	USA300HOU_2322	G1196A	Gly399Asp	ABC superfamily ATP binding cassette transporter, membrane protein
12552	2525989	USA300HOU_2384	T206C	Val69Ala	NAT family acetyltransferase
12734	2561857	USA300HOU_2423	T184C	Leu62Leu	hypothetical protein
12965	2611197	USA300HOU_2474	A481G	Asp51Gly	hypothetical protein
13490	2703257	crtN	G537A	Lys179Lys	squalene synthase
13592	2727910	USA300HOU_2582_inter_pyrD	T to C	---	intergenic

### Sheet: SAE_NAE_SNPs
SAE and NAE
aln	chromosome	gene	Nucleotide change	Protein Change	Description
920	201647	fdh_inter_USA300HOU_0191	G to A	---	intergenic
6731	1352385	USA300HOU_1266	A84T	Phe52Ile	response regulator
7432	1483188	ebh	C18836T	Ile6279Thr	extracellular matrix binding protein
7787	1544604	engA	G1094A	Gly365Asp	GTP-binding protein EngA
8596	1700414	comEC	G608T	Val203Gly	possible competence protein ComEC
9186	1839546	USA300HOU_1715	C224T	Val75Ala	PTS family porter component IIBC
10321	2063960	USA300HOU_1918	C712T	Tyr238His	DASS family divalent anion:sodium (Na+)symporter
11294	2262458	USA300HOU_2133-inter-czrA	T to C	---	intergenic
11585	2329451	lacE	T219C	Tyr73Tyr	PTS familylactose-N,N-diacetylchitobiose-beta-glucoside (lac) porter component IIBC
12014	2414655	USA300HOU_2279	C85T	Leu29Leu	transcriptional regulator
14012	2811819	USA300HOU_2654	T6510C	Ser2170Ser	serine-threonine rich protein

### Sheet: USA300_SNPs
USA300
aln	chromosome	gene	Nucleotide change	Protein Change	Description
68	14363	intergenic	T to C	---	Intergenic
260	115190	USA300HOU_0113	G1695T	Gly565Gly	bifunctional AraC family transcriptionalregulator/xylan 1,4-beta-xylosidase
1062	291025	gatC1	A690G	Leu230Leu	PTS family galactitol (gat) porter componentIIC
1135	311262	USA300HOU_0276	G559T	Val187Leu	PTS family glucose/glucoside (glc) portercomponent IIABC
1410	381083	lplA1	G979A	Gly327Ser	lipoate--protein ligase A
1917	495436	USA300HOU_0470	T438C	Thr228Ala	hypothetical membrane protein
2132	542064	USA300HOU_0498	C879T	Ile293Ile	MOP superfamily PST family polysaccharidetransporter
2684	714370	tagX	T650A	Asp217Glu	teichoic acid biosynthesis protein X
2911	771214	USA300HOU_0721	T148C	Leu50Leu	DeoR family transcriptional regulator
2912	771429	USA300HOU_0721	C363T	Thr121Thr	DeoR family transcriptional regulator
3088	810108	intergenic	G to C	---	Intergenic
3267	856156	intergenic	C to T	---	Intergenic
3582	944473	mnhD2	A410T	Phe137Tyr	CPA3 family monovalent cation:proton (H+)antiporter-3 subunit D
3775	993238	oppA1	A1098G	Ala366Ala	oligopeptide ABC superfamily ATP bindingcassette transporter, binding protein
3962	1047527	menF	A542G	Gly181Glu	isochorismate synthase
4162	1104230	pdhB	A636G	Ala212Ala	pyruvate dehydrogenase (acetyl-transferring)beta subunit
4530	1199330	intergenic	T to C	---	Intergenic
6270	1706793	USA300HOU_1599	T474C	Arg158Arg	HAD superfamily hydrolase
6927	1863834	USA300HOU_1731	C340A	Gln114Lys	DNA translocase
8987	2503985	intergenic	C to T	---	Intergenic
9387	2603502	USA300HOU_2464	T369C	Arg123Arg	AbgT family p-aminobenzoyl-glutamatetransporter
