## Supplemental File 1 for "Pre-epidemic evolution of the USA300 clade and a molecular key for classification"

### Sheet: PEB_details
Isolate	Source	Location	Isolation Year	Study or Reference
ERR2072360	diseased nose	United Kingdom	2011-11-01	MRSA and deprivation study [1]
ERR1753504	NA	Denmark	2013	Diversity of Staphylococcus aureus clonal complex in Atopic Dermatitis (Project: PRJEB18560)
ERR1753505	NA	Denmark	2013	Diversity of Staphylococcus aureus clonal complex in Atopic Dermatitis (Project: PRJEB18560)
SRR5244880	NA	USA california	2013	Rapid typing of Staphylococcus aureus CC8 strains (Project: PRJNA374337)
ERR134838	diseased soft tissue	Riverdale, NY	2009-07-01	Staphylococcus aureus (USFL) study [3]
ERR134842	House surface	Inwood, NY	2009-07-01	Staphylococcus aureus (USFL) study [3]
ERR134844	House surface	Bronx, NY	2009-08-01	Staphylococcus aureus (USFL) study [3]
ERR137923	soft tissue infection	Harlem, NY	2009-09-01	Staphylococcus aureus (USFL) study [3]
ERR137937	nasal carriage	Inwood, NY	2009-10-01	Staphylococcus aureus (USFL) study [3]
ERR137947	soft tissue infection	Inwood, NY	2009-09-01	Staphylococcus aureus (USFL) study [3]
ERR302773	nasal carriage	Inwood, NY	2009-10-01	Staphylococcus aureus (USFL) study [3]
SRR4195754	nasal swab	Colombia: Valle de Aburra, Antioquia	2013-06-01	Staphylococcus aureus Raw sequence reads (Project: PRJNA342178)
SRR4195756	nasal swab	Colombia: Fusagasuga, Cundinamarca	2012-05-01	Staphylococcus aureus Raw sequence reads (Project: PRJNA342178)
SRR4195759	secretion surgical	Colombia: Bogota, Cundinamarca	2011-02-01	Staphylococcus aureus Raw sequence reads (Project: PRJNA342178)
SRR4195760	secretion left hip	Colombia: Bogota, Cundinamarca	2011-04-04	Staphylococcus aureus Raw sequence reads (Project: PRJNA342178)
SRR4195761	soft tissue infection	Colombia: Villavicencio, Meta	2006	Staphylococcus aureus Raw sequence reads (Project: PRJNA342178)
ERR573168	MSSA	NA	NA	Staphylococcus_aureus_global_survey (Project: PRJEB1915)
ERR742992	NA	NA	NA	Staphylococcus_aureus_global_survey (Project: PRJEB1915)
ERR1535380	NA	Germany	2008	WGS of ST8 S. aureus to eludicate the origin and evolution of African isolates (Project: PRJEB14816)
ERR1589243	NA	Trinidad&Tobago	2012	WGS of ST8 S. aureus to eludicate the origin and evolution of African isolates (Project: PRJEB14816)
ERR1589244	NA	Trinidad&Tobago	2012	WGS of ST8 S. aureus to eludicate the origin and evolution of African isolates (Project: PRJEB14816)
ERR1589245	NA	Trinidad&Tobago	2012	WGS of ST8 S. aureus to eludicate the origin and evolution of African isolates (Project: PRJEB14816)
ERR1589247	NA	Trinidad&Tobago	2012	WGS of ST8 S. aureus to eludicate the origin and evolution of African isolates (Project: PRJEB14816)
ERR1589252	NA	Trinidad&Tobago	2012	WGS of ST8 S. aureus to eludicate the origin and evolution of African isolates (Project: PRJEB14816)
ERR1589254	NA	Trinidad&Tobago	2012	WGS of ST8 S. aureus to eludicate the origin and evolution of African isolates (Project: PRJEB14816)
ERR1589255	NA	Trinidad&Tobago	2012	WGS of ST8 S. aureus to eludicate the origin and evolution of African isolates (Project: PRJEB14816)
Col52 A5	nasal swab	Colombia	2017	Nasal colonization by Staphylococcus aureus (Project: PRJNA534078)
UV695	blood	Venezuela	2013	Clinical surveillance in Latin America Hospitals (Project: PRJNA291213)
CM94	lesion swab	Italy	2014	Staphylococcus aureus strains in a paediatric hospita (Project: PRJNA400143, [2])
UV1151	blood	Venezuela	2013	Clinical surveillance in Latin America Hospitals (Project: PRJNA291213)
STV600L	wound/abscess	Cuba	2016	Imported Staphylococcus aureus in Europe (Project: PRJNA486096)
UV699	blood	Venezuela	2013	Clinical surveillance in Latin America Hospitals (Project: PRJNA291213)
ERR573128	MRSA	NA		Staphylococcus_aureus_global_survey (Project: PRJEB1915)
ERR743109	NA	NA		Staphylococcus_aureus_global_survey (Project: PRJEB1915)
SRR5110367	12-year-old white female with a buttock abscess	Texas	2015	Determinants of resistance to blasticidin S and a novel analog in Staphylococcus aureus (Project: PRJNA357274)
SRR643173	Blood, 60 y/o male in ICU	Boston, MA	2003	Staphylococcus aureus M0531 Genome sequencing and assembly (Project: PRJNA88665)
SRR5244691	NA	New York	2006	Rapid typing of Staphylococcus aureus CC8 strains (Project: PRJNA374337)
SRR5244921	human		1999	Rapid typing of Staphylococcus aureus CC8 strains (Project: PRJNA374337)
SRR5244686	human	Georgia, USA	2005	Rapid typing of Staphylococcus aureus CC8 strains (Project: PRJNA374337)
SRR5244693	NA		2005	Rapid typing of Staphylococcus aureus CC8 strains (Project: PRJNA374337)
SRR5244782	NA	PA, USA	2005	Rapid typing of Staphylococcus aureus CC8 strains (Project: PRJNA374337)
SRR5244817	NA	MN, USA	2005	Rapid typing of Staphylococcus aureus CC8 strains (Project: PRJNA374337)
SRR5244689	NA	MS, USA	2000	Rapid typing of Staphylococcus aureus CC8 strains (Project: PRJNA374337)
BK2561	Human	NY, USA	1996	unpublished
CM167	lesion swab	Italy	2014	Staphylococcus aureus strains in a paediatric hospita (Project: PRJNA400143, [2])
USFL264	household surface	New York	2010	Staphylococcus aureus (USFL) study [3]
USFL101	soft tissue	New York	2009	Staphylococcus aureus (USFL) study [3]
USFL079	household surface	New York	2009	Staphylococcus aureus (USFL) study [3]
USFL078	nasal	New York	2009	Staphylococcus aureus (USFL) study [3]
SA210	Food	Switzerland	2007	Staphylococcus aureus strain producing enterotoxins (Project: PRJNA268547)
1	Tosas Auguet, O., et al. (2016). "Evidence for Community Transmission of Community-Associated but Not Health-Care-Associated Methicillin-Resistant Staphylococcus Aureus Strains Linked to Social and Material Deprivation: Spatial Analysis of Cross-sectional Data." PLoS Med 13(1): e1001944.
2	Manara, S., et al. (2018). "Whole-genome epidemiology, characterisation, and phylogenetic reconstruction of Staphylococcus aureus strains in a paediatric hospital." Genome medicine 10(1): 82-82.
3	Uhlemann, A. C., et al. (2014). "Molecular tracing of the emergence, diversification, and transmission of S. aureus sequence type 8 in a New York community." Proc Natl Acad Sci U S A 111(18): 6738-6743.

### Sheet: SAE_details
Isolate	Source	Location	Isolation Year	Study
ERR1040793	MRSA from S. London study		2011-12-04	MRSA and deprivation study [1]
ERR1040909	MRSA from S. London study		2011-11-01	MRSA and deprivation study [1]
ERR1195835		Germany	2014	Prospective genome sequencing of multidrug-resistant bacterial pathogen (Project: PRJEB8084)
ERR1197492		Germany	2015	Prospective genome sequencing of multidrug-resistant bacterial pathogen (Project: PRJEB8084)
ERR134669	household surface	Inwood, New York	2010-10-01	Staphylococcus aureus (USFL) study [2]
ERR134678	soft tissue infection	Inwood, New York	2010-09-01	Staphylococcus aureus (USFL) study [2]
ERR134761	soft tissue infection	Inwood, New York	2011-02-01	Staphylococcus aureus (USFL) study [2]
ERR134781	nasal carriage	Bronx, New York	2009-03-01	Staphylococcus aureus (USFL) study [2]
ERR134796	soft tissue infection	Bronx, New York	2009-02-01	Staphylococcus aureus (USFL) study [2]
ERR134820	soft tissue infection	Bronx, New York	2009-05-01	Staphylococcus aureus (USFL) study [2]
ERR134840	nasal carriage	Bronx, New York	2009-03-01	Staphylococcus aureus (USFL) study [2]
ERR1535343	25 y/o male	Australia	2004	WGS of ST8 S. aureus to eludicate the origin and evolution of African isolates (Project: PRJEB14816)
ERR1535344	42 y/o male	Australia	2005	WGS of ST8 S. aureus to eludicate the origin and evolution of African isolates (Project: PRJEB14816)
ERR1535377	NA	Germany	2007	WGS of ST8 S. aureus to eludicate the origin and evolution of African isolates (Project: PRJEB14816)
ERR1595729	NA	NA	NA	Staphylococcal_Reference_Laboratories__SRL____S__aureus_Structured_Surveys (Project: PRJEB13482)
ERR1595731	NA	NA	NA	Staphylococcal_Reference_Laboratories__SRL____S__aureus_Structured_Surveys (Project: PRJEB13482)
ERR1597906	NA	USA	NA	Multicenter study to assess the reproducibility of NGS-based bacterial typing (Project: PRJEB15231)
ERR1723877	NA	NA	NA	_Silent__antibiotic_resistance_genes__an_overlooked_issue_of_considerable_importance_in_antibacterial_chemotherapy_ (Project: PRJEB13165)
ERR702179	NA	NA	NA	Staphylococcus_aureus__MPROS__study: USA300 in the East of England (Project: PRJEB3174)
ERR714858	NA	NA	NA	Staphylococcus_aureus__MPROS__study: USA300 in the East of England (Project: PRJEB3174)
ERR715146	NA	NA	NA	Staphylococcus_aureus__MPROS__study: USA300 in the East of England (Project: PRJEB3174)
ERR731099	NA	NA	NA	Staphylococcus_aureus_global_survey (Project: PRJEB1915)
ERR743203	NA	NA	NA	Staphylococcus_aureus_global_survey (Project: PRJEB1915)
ERR743210	NA	NA	NA	Staphylococcus_aureus_global_survey (Project: PRJEB1915)
1	Tosas Auguet, O., et al. (2016). "Evidence for Community Transmission of Community-Associated but Not Health-Care-Associated Methicillin-Resistant Staphylococcus Aureus Strains Linked to Social and Material Deprivation: Spatial Analysis of Cross-sectional Data." PLoS Med 13(1): e1001944.
2	Uhlemann, A. C., et al. (2014). "Molecular tracing of the emergence, diversification, and transmission of S. aureus sequence type 8 in a New York community." Proc Natl Acad Sci U S A 111(18): 6738-6743.

### Sheet: NAE_details
Isolate	Source	Location	Isolation Year	Study or Reference
ERR1715362				_Silent__antibiotic_resistance_genes__an_overlooked_issue_of_considerable_importance_in_antibacterial_chemotherapy_ (Project: PRJEB13165)
ERR1715363				_Silent__antibiotic_resistance_genes__an_overlooked_issue_of_considerable_importance_in_antibacterial_chemotherapy_ (Project: PRJEB13165)
ERR1715399				_Silent__antibiotic_resistance_genes__an_overlooked_issue_of_considerable_importance_in_antibacterial_chemotherapy_ (Project: PRJEB13165)
ERR1715412				_Silent__antibiotic_resistance_genes__an_overlooked_issue_of_considerable_importance_in_antibacterial_chemotherapy_ (Project: PRJEB13165)
ERR1712339	diseased human	Demark	2005	‘Moonlighting’ cytoplasmic proteins distinguish community- and hospital-associated MRSA (Project: PRJEB17079, [1])
ERR1712341	diseased human	Demark	2007	‘Moonlighting’ cytoplasmic proteins distinguish community- and hospital-associated MRSA (Project: PRJEB17079, [1])
ERR137331	wound	USA	2009	Diversity of MRSA II (Project: PRJEB2686)
ERR163470	wound	USA	2008	Diversity of MRSA II (Project: PRJEB2686)
ERR163516	wound	USA	2008	Diversity of MRSA II (Project: PRJEB2686)
ERR163629	wound	USA	2009	Diversity of MRSA II (Project: PRJEB2686)
ERR230292	wound	OC, USA	2009	Diversity of MRSA II (Project: PRJEB2686)
ERR230313	wound	OC, USA	2009	Diversity of MRSA II (Project: PRJEB2686)
ERR230349	wound	OC, USA	2010	Diversity of MRSA II (Project: PRJEB2686)
ERR234916	wound	OC, USA	2009	Diversity of MRSA II (Project: PRJEB2686)
ERR234953	wound	OC, USA	2009	Diversity of MRSA II (Project: PRJEB2686)
ERR237657	wound	OC, USA	2008	Diversity of MRSA II (Project: PRJEB2686)
ERR237668	wound	OC, USA	2008	Diversity of MRSA II (Project: PRJEB2686)
ERR237716	sputum	OC, USA	2009	Diversity of MRSA II (Project: PRJEB2686)
ERR237718	sputum	OC, USA	2009	Diversity of MRSA II (Project: PRJEB2686)
ERR237719	wound	OC, USA	2008	Diversity of MRSA II (Project: PRJEB2686)
ERR134773	soft tissue infection	Inwood, NY	2011-03-01	Staphylococcus aureus (USFL) study [3]
ERR137917	soft tissue infection	Inwood, NY	2009-08-01	Staphylococcus aureus (USFL) study [3]
ERR249311	nasal carriage	Bronx, NY	2010-04-01	Staphylococcus aureus (USFL) study [3]
ERR249328	nasal carriage	Inwood, NY	2011-03-01	Staphylococcus aureus (USFL) study [3]
ERR256875	nasal carriage	Inwood, NY	2009-06-01	Staphylococcus aureus (USFL) study [3]
ERR256877	nasal carriage	Harlem, NY	2009-08-01	Staphylococcus aureus (USFL) study [3]
ERR302841	nasal carriage	Bronx, NY	2011-02-01	Staphylococcus aureus (USFL) study [3]
ERR332190	invasive	TX, USA	1905-07-01	Staphylococcus_aureus_global_survey (Project: PRJEB1915, [2])
ERR376894				Staphylococcus_aureus_global_survey (Project: PRJEB1915, [2])
ERR422886	respiratory	FL,USA	2010	Staphylococcus_aureus_global_survey (Project: PRJEB1915, [2])
ERR422946	wound	TX, USA	2010	Staphylococcus_aureus_global_survey (Project: PRJEB1915, [2])
ERR422959	invasive	GA, USA	2010	Staphylococcus_aureus_global_survey (Project: PRJEB1915, [2])
ERR439277				Staphylococcus_aureus_global_survey (Project: PRJEB1915, [2])
ERR554244	respiratory	PA, USA	2009	Staphylococcus_aureus_global_survey (Project: PRJEB1915, [2])
ERR554290	respiratory	PA, USA	2009	Staphylococcus_aureus_global_survey (Project: PRJEB1915, [2])
ERR554356				Staphylococcus_aureus_global_survey (Project: PRJEB1915, [2])
ERR554526	wound	FL, USA	2004	Staphylococcus_aureus_global_survey (Project: PRJEB1915, [2])
ERR554530	wound	TN, USA	2004	Staphylococcus_aureus_global_survey (Project: PRJEB1915, [2])
ERR554544	wound	GA, USA	2004	Staphylococcus_aureus_global_survey (Project: PRJEB1915, [2])
ERR554552		GA, USA	2004	Staphylococcus_aureus_global_survey (Project: PRJEB1915, [2])
ERR554558		FL, USA	2004	Staphylococcus_aureus_global_survey (Project: PRJEB1915, [2])
ERR554559	wound	GA, USA	2004	Staphylococcus_aureus_global_survey (Project: PRJEB1915, [2])
ERR554567		GA, USA	2004	Staphylococcus_aureus_global_survey (Project: PRJEB1915, [2])
ERR554574		FL, USA	2004	Staphylococcus_aureus_global_survey (Project: PRJEB1915, [2])
ERR554582	wound	FL, USA	2004	Staphylococcus_aureus_global_survey (Project: PRJEB1915, [2])
ERR554583	other	GA, USA	2004	Staphylococcus_aureus_global_survey (Project: PRJEB1915, [2])
ERR554598	wound	FL, USA	2004	Staphylococcus_aureus_global_survey (Project: PRJEB1915, [2])
ERR554599	other	GA, USA	2004	Staphylococcus_aureus_global_survey (Project: PRJEB1915, [2])
ERR554614	wound	FL, USA	2004	Staphylococcus_aureus_global_survey (Project: PRJEB1915, [2])
ERR554615	other	GA, USA	2004	Staphylococcus_aureus_global_survey (Project: PRJEB1915, [2])
ERR554728	invasive	TX, USA	2004	Staphylococcus_aureus_global_survey (Project: PRJEB1915, [2])
ERR554729	invasive	TX, USA	2004	Staphylococcus_aureus_global_survey (Project: PRJEB1915, [2])
ERR554730	invasive	FL, USA	2004	Staphylococcus_aureus_global_survey (Project: PRJEB1915, [2])
ERR554744	invasive	TX, USA	2004	Staphylococcus_aureus_global_survey (Project: PRJEB1915, [2])
ERR554746	other	GA, USA	2004	Staphylococcus_aureus_global_survey (Project: PRJEB1915, [2])
ERR554747		TN, USA	2004	Staphylococcus_aureus_global_survey (Project: PRJEB1915, [2])
ERR554786	wound	FL, USA	2004	Staphylococcus_aureus_global_survey (Project: PRJEB1915, [2])
ERR716971		Bangladesh/ India	2004	Staphylococcus_aureus_samples_from_PHE_collection (Project: PRJEB6625)
ERR1535358	person	Ghana	2011	WGS of ST8 S. aureus to eludicate the origin and evolution of African isolates (Project: PRJEB14816)
SRR5244854	person	Illinois	2006	Rapid typing of Staphylococcus aureus CC8 strains (Project: PRJNA374337)
SRR5244818	person	maine	2004	Rapid typing of Staphylococcus aureus CC8 strains (Project: PRJNA374337)
SRR5244716	person	texas	2004	Rapid typing of Staphylococcus aureus CC8 strains (Project: PRJNA374337)
SRR5244792	person	NY	2008	Rapid typing of Staphylococcus aureus CC8 strains (Project: PRJNA374337)
SRR5244711	person	USA	2001	Rapid typing of Staphylococcus aureus CC8 strains (Project: PRJNA374337)
SRR5244947	person	PA	2009	Rapid typing of Staphylococcus aureus CC8 strains (Project: PRJNA374337)
SRR5244798	person	MT	2007	Rapid typing of Staphylococcus aureus CC8 strains (Project: PRJNA374337)
SRR5244902	person	CA	2003	Rapid typing of Staphylococcus aureus CC8 strains (Project: PRJNA374337)
SRR5244676	person	WA	2002	Rapid typing of Staphylococcus aureus CC8 strains (Project: PRJNA374337)
SRR5244801	person	MS	2000	Rapid typing of Staphylococcus aureus CC8 strains (Project: PRJNA374337)
SRR5244783	person	PA	2005	Rapid typing of Staphylococcus aureus CC8 strains (Project: PRJNA374337)
SRR5244704	person	CO	2005	Rapid typing of Staphylococcus aureus CC8 strains (Project: PRJNA374337)
SRR5244715	person	TX	2004	Rapid typing of Staphylococcus aureus CC8 strains (Project: PRJNA374337)
SRR5244717	person	TN	2009	Rapid typing of Staphylococcus aureus CC8 strains (Project: PRJNA374337)
SRR1178244	person	USA	2010	Genome sequencing of USA300 Staphylococcus aureus (Project: PRJNA239000)
SRR5244848	person	LA	2005	Rapid typing of Staphylococcus aureus CC8 strains (Project: PRJNA374337)
SRR5244795	person	NM	2005	Rapid typing of Staphylococcus aureus CC8 strains (Project: PRJNA374337)
SRR5244869	person	GA	2001	Rapid typing of Staphylococcus aureus CC8 strains (Project: PRJNA374337)
SRR5244867	person	GA	2006	Rapid typing of Staphylococcus aureus CC8 strains (Project: PRJNA374337)
SRR5244862	person	GA	2010	Rapid typing of Staphylococcus aureus CC8 strains (Project: PRJNA374337)
SRR5244841	person	MD	2004	Rapid typing of Staphylococcus aureus CC8 strains (Project: PRJNA374337)
SRR5244794	person	NM	2011	Rapid typing of Staphylococcus aureus CC8 strains (Project: PRJNA374337)
SRR5244712	person	USA	2001	Rapid typing of Staphylococcus aureus CC8 strains (Project: PRJNA374337)
SRR5244786	person	PA	2000	Rapid typing of Staphylococcus aureus CC8 strains (Project: PRJNA374337)
SRR5244819	person	ME	2003	Rapid typing of Staphylococcus aureus CC8 strains (Project: PRJNA374337)
SRR5244859	person	HI	2004	Rapid typing of Staphylococcus aureus CC8 strains (Project: PRJNA374337)
SRR5244951	person	PA	2009	Rapid typing of Staphylococcus aureus CC8 strains (Project: PRJNA374337)
SRR5244784	person	PA	2003	Rapid typing of Staphylococcus aureus CC8 strains (Project: PRJNA374337)
SRR5244799	person	MS	2000	Rapid typing of Staphylococcus aureus CC8 strains (Project: PRJNA374337)
SRR5244945	person	PA	2009	Rapid typing of Staphylococcus aureus CC8 strains (Project: PRJNA374337)
SRR5244900	person	CA, USA	2004	Rapid typing of Staphylococcus aureus CC8 strains (Project: PRJNA374337)
SRR5244811	person	MO, USA	2004	Rapid typing of Staphylococcus aureus CC8 strains (Project: PRJNA374337)
SRR5244722	person	TN	2002	Rapid typing of Staphylococcus aureus CC8 strains (Project: PRJNA374337)
SRR5244701	person	CT	2005	Rapid typing of Staphylococcus aureus CC8 strains (Project: PRJNA374337)
SRR5244954	person	PA	2009	Rapid typing of Staphylococcus aureus CC8 strains (Project: PRJNA374337)
SRR5244912	person	AZ	2010	Rapid typing of Staphylococcus aureus CC8 strains (Project: PRJNA374337)
SRR5244721	person	TN	2006	Rapid typing of Staphylococcus aureus CC8 strains (Project: PRJNA374337)
SRR5244702	person	NM	2005	Rapid typing of Staphylococcus aureus CC8 strains (Project: PRJNA374337)
SRR5244837	person	MD	2009	Rapid typing of Staphylococcus aureus CC8 strains (Project: PRJNA374337)
SRR5244946	person	PA	2009	Rapid typing of Staphylococcus aureus CC8 strains (Project: PRJNA374337)
SRR5244828	person	MD	2010	Rapid typing of Staphylococcus aureus CC8 strains (Project: PRJNA374337)
SRR5244899	person	CA	2005	Rapid typing of Staphylococcus aureus CC8 strains (Project: PRJNA374337)
SRR5244695	person	OR	2005	Rapid typing of Staphylococcus aureus CC8 strains (Project: PRJNA374337)
SRR1014714	person	NY	2005	Whole Genome Analysis of Diverse Sequence Types Advances Our Understanding of Population Genetics and Evolution of Staphylococcus aureus (Project: PRJNA214785)
SRR5244871	person	CA	2002	Rapid typing of Staphylococcus aureus CC8 strains (Project: PRJNA374337)
SRR5110365	person	USA	2015	WGS of S. aureus resistant to peptidyl nucleosides: FPR3757 parent strain (Project: PRJNA357274)
SRR5244917	person	AL	2004	Rapid typing of Staphylococcus aureus CC8 strains (Project: PRJNA374337)
SRR5244836	person	MD	2009	Rapid typing of Staphylococcus aureus CC8 strains (Project: PRJNA374337)
SRR5244827	person	MD	2010	Rapid typing of Staphylococcus aureus CC8 strains (Project: PRJNA374337)
SRR5244839	person	MD	2009	Rapid typing of Staphylococcus aureus CC8 strains (Project: PRJNA374337)
SRR5244832	person	MD	2009	Rapid typing of Staphylococcus aureus CC8 strains (Project: PRJNA374337)
1	Mekonnen, S. A., et al. (2017). "Signatures of cytoplasmic proteins in the exoproteome distinguish community- and hospital-associated methicillin-resistant Staphylococcus aureus USA300 lineages." Virulence 8(6): 891-907.
2	Jamrozy, D. M., et al. (2016). "Pan-genomic perspective on the evolution of the Staphylococcus aureus USA300 epidemic." Microb Genom 2(5): e000058.
3	Uhlemann, A. C., et al. (2014). "Molecular tracing of the emergence, diversification, and transmission of S. aureus sequence type 8 in a New York community." Proc Natl Acad Sci U S A 111(18): 6738-6743.
